# TorPause: Efficient Static Organ Preservation for Transplants

**DOI:** 10.64898/2026.10.08.755167

**Authors:** Joydeep Bhadury, Tetsuya Tajima, Fabian P. Suchy, Hideki Masaki, Moises Rivera, Jinyu Zhang, Toshiya Nishimura, Carsten T. Charlesworth, Carlos O. Esquivel, Hiromitsu Nakauchi

## Abstract

Transplantation is limited by how long organs survive outside the body. Current methods slow metabolism or sustain physiological support, but neither eliminates ischemia-reperfusion injury, which shortens storage and drives organ discard. Embryonic diapause and hibernation show that mammalian cells retain a latent capacity for reversible metabolic arrest. Screening the PI3K-mTOR axis, we identified a dual inhibitor that reversibly pauses embryonic stem cells at ambient oxygen and holds mouse embryos in arrest for 8.5 days. Combined with a mitochondria-targeted hydrogen sulfide donor, this yields TorPause, a two-component flush compatible with existing preservation protocols. In a rat liver transplantation model, TorPause reduced structural injury and improved recipient survival after 5 hours of static storage at room temperature, potentially expanding the usable donor pool.
