## Supplemental Table S1 for "TorPause: Efficient Static Organ Preservation for Transplants"

### Sheet: Table S1
Compound (synonyms)	Pharmacological class	Target(s)	Potency (assay)	Binding mechanism	Reversibility	Clinical status	Primary ref (PMID)	Clinical ref (PMID)	Data-quality notes	Titrated (Fig. 2)
GSK2126458 (GSK212, omipalisib)	Dual pan-PI3K/mTOR inhibitor	p110α/β/δ/γ; mTORC1, mTORC2	Ki (cell-free): p110α 0.019 nM, p110β 0.13 nM, p110δ 0.024 nM, p110γ 0.06 nM; mTORC1 0.18 nM, mTORC2 0.3 nM. Cellular pAKT-S473 IC50 0.41 nM (T47D) / 0.18 nM (BT474). DNA-PK IC50 0.28 nM	ATP-competitive	Reversible	Phase I/II (solid tumours; idiopathic pulmonary fibrosis). Not approved. MTD 2.5 mg/day; human t½ ~10 h	24900173	26603258; 30765508	Values verbatim from Knight 2010. Off-target DNA-PK inhibition. Off-rate / residence time NOT reported – do not claim slow dissociation	Yes
INK128 (MLN0128, TAK-228, sapanisertib)	mTOR kinase inhibitor (TORKi, mTORC1/2-selective)	mTORC1, mTORC2	mTOR kinase IC50 ~1 nM (cell-free); >200-fold selective for mTOR over class I PI3K. Blocks 4E-BP1, S6K and AKT-S473	ATP-competitive	Reversible	Phase II (RCC, endometrial, thyroid, urothelial, haematologic). Not approved. MTD 3 mg QD / 30 mg QW (milled). DLTs: stomatitis, fatigue, rash, hyperglycaemia	22367541	35171658	Per-isoform PI3K IC50 values NOT reported. Original description was an AACR 2009 abstract (Jessen et al.) with no PMID; Hsieh 2012 is the peer-reviewed characterisation. Used at 200 nM to induce embryo diapause (27880763)	Yes
AZD8055	mTOR kinase inhibitor (TORKi, mTORC1/2-selective)	mTORC1, mTORC2	mTOR IC50 0.8 nM (native enzyme) / 0.13 nM (recombinant); Ki 1.3 nM. ~1,000-fold selective over class I PI3K (PI3Kα 3.6 µM). No activity against 260 kinases at 10 µM	ATP-competitive	Reversible	Phase I; development discontinued. Not approved. MTD 90 mg BID; DLT grade 3 transaminase elevation	20028854	22935583	Cleanest mTOR-selective tool in the panel	Yes
NVP-BEZ235 (BEZ235, dactolisib)	Dual pan-PI3K/mTOR inhibitor (imidazoquinoline)	p110α/β/δ/γ; mTOR; ATM, DNA-PK	IC50: p110α 4 nM, p110γ 5 nM, p110δ 7 nM, p110β 75 nM; mTOR 6 nM (p70S6K readout, primary assay)	ATP-competitive	Reversible	Phase I/II (solid tumours); oncology development halted for poor tolerability and low/variable oral bioavailability. Not approved	18606717		The widely quoted mTOR IC50 of 20.7 nM traces only to vendor datasheets, NOT the primary paper – use 6 nM. Less isoform-balanced than GSK212 (~19-fold weaker on p110β)	Yes
RapaLink-1	Bivalent (third-generation) mTOR inhibitor	mTORC1 (and mTORC2); engages FRB allosteric site + ATP site	Inhibits mTORC1 substrates (p-S6K, p-4E-BP1) at ~1.56 nM in GBM cells. Overcomes both FRB- and kinase-domain mTOR resistance mutations	Bivalent: rapamycin element (FKBP12/FRB) linked to an mTOR kinase inhibitor (ATP site) via an inert PEG linker; FKBP12-dependent	DURABLE / quasi-irreversible – inhibition persists 24–48 h and proliferation stays blocked for days after washout	Preclinical tool compound. Not in clinical trials	27279227	28292440	Requires FKBP12 (activity abolished by FK506 competition). Durability is the key contrast with the reversible agents	Yes
LY294002	Pan-class I PI3K inhibitor (first generation)	Class I PI3K; also mTOR, CK2, DNA-PK, BET bromodomains	PI3K IC50 1.4 µM. Isoform IC50 (commonly cited): p110α 0.55–0.63 µM, p110β 16 µM, p110γ 12 µM, p110δ 1.6 µM; mTOR 2.5 µM; CK2 ~98 nM	ATP-competitive	Reversible	None – research tool only (poor solubility, rapid metabolism, toxicity)	8106507		DISCREPANCY: an alternative isoform set (α 0.5 / δ 0.57 / β 0.97 µM) is also reported; isoform values are strongly assay- and enzyme-source-dependent. Not a selective PI3K probe	No
Wortmannin (SL-2052, KY-12420)	Pan-PI3K inhibitor (fungal metabolite)	Class I–III PI3K; also mTOR, DNA-PK, PI4K	PI3K IC50 ~3 nM	COVALENT – forms a covalent bond with the conserved active-site lysine (Lys802 of p110α); noncompetitive	IRREVERSIBLE	None – clinically halted (toxicity, instability, lack of selectivity)	8162590		The only covalent/irreversible inhibitor in the panel. Useful as a mechanistic contrast to reversible LY294002	No
GDC-0941 (pictilisib)	Pan-class I PI3K inhibitor	p110α/β/δ/γ	IC50 (recombinant): p110α 3 nM, p110δ 3 nM, p110β 33 nM, p110γ 75 nM; mTOR Ki 0.58 µM (~193-fold weaker than p110α); DNA-PK IC50 1.23 µM. Cellular pAKT-S473 IC50 28–46 nM; GI50 0.14–0.95 µM	ATP-competitive	Reversible	Phase II (advanced solid tumours, breast cancer). Not approved. RP2D 330 mg QD; DLT grade 3 maculopapular rash	18754654			No
BYL-719 (alpelisib)	Isoform-selective PI3Kα inhibitor	p110α (PIK3CA)	IC50: p110α ~5 nM (4.6 nM); p110δ 0.29 µM, p110γ 0.25 µM, p110β 1.2 µM (~50-fold α-selective). Cellular pAKT IC50 74 nM (myr-p110α)	ATP-competitive	Reversible	APPROVED – FDA 24 May 2019 (Piqray) with fulvestrant for HR+/HER2−, PIK3CA-mutated advanced breast cancer; 300 mg/day. Also approved for PIK3CA-related overgrowth spectrum (PROS)	23726034	31091374; 33168657	Grade ≥3 hyperglycaemia 36.6% in SOLAR-1 – the class-defining toxicity of selective p110α inhibition	No
GSK2636771	Isoform-selective PI3Kβ inhibitor	p110β (PIK3CB)	Apparent Ki 0.89 nM; IC50 5.2 nM. >900-fold selective over p110α and p110γ; >10-fold over p110δ	ATP-competitive	Reversible	Phase I/II (PTEN-deficient / PIK3CB-altered solid tumours, prostate cancer). Not approved. DLTs: hypophosphataemia, hypocalcaemia	28645941	28645941		No
TGX-221	Isoform-selective PI3Kβ inhibitor	p110β (PIK3CB)	p110β IC50 ~5–8.5 nM (7 nM reported); p110δ 0.1 µM, p110γ 3.5 µM, p110α 5 µM (~1,000-fold β-selective)	ATP-competitive	Reversible	None – preclinical tool (developed as an antithrombotic proof of concept)	15834429		Class IA isoforms are functionally redundant, so single-isoform blockade permits compensatory signalling through p110α/δ – the mechanistic basis for the additive (not synergistic) behaviour with mTOR inhibitors in this screen	No
GSK-1059615 (GSK615)	Dual pan-PI3K/mTOR inhibitor	p110α/β/δ/γ; mTOR	IC50: PI3Kα 0.4 nM, PI3Kβ 0.6 nM, PI3Kδ 2 nM, PI3Kγ 5 nM; mTOR 12 nM. Cellular pAKT-S473 IC50 ~40 nM	ATP-competitive (thiazolidinedione ring contacts catalytic Lys833)	Reversible	Phase I (solid tumours/lymphoma, NCT00695448) – terminated early for insufficient drug exposure. Not approved	no dedicated primary paper		IMPORTANT: no dedicated medicinal-chemistry discovery paper exists. Potency values trace to a review (Carnero 2009, PMID 19589091); SAR lineage described in Knight 2010 (24900173), where GSK615 was a structural precursor of GSK212. Sub-nanomolar only against p110α/β – NOT against all four isoforms plus both mTOR complexes, unlike GSK212	No
Rapamycin (sirolimus, AY 22989)	Allosteric mTORC1 inhibitor (rapalog prototype)	mTORC1, via FKBP12–FRB. Does not acutely inhibit mTORC2	mTORC1 inhibition IC50 in the high-picomolar to low-nanomolar range (~0.1 nM, HEK293; IL-2-induced S6K IC50 ~0.05 nM). Potently blocks S6K1 but only partially/transiently blocks 4E-BP1 ("rapamycin-resistant" 4E-BP1)	Allosteric – FKBP12–rapamycin complex binds the FRB domain outside the catalytic site, blocking substrate presentation	Reversible	APPROVED – FDA 1999 (oral solution) / 2000 (tablet), Rapamune, for prophylaxis of kidney transplant rejection; 2015 for lymphangioleiomyomatosis. Brand discontinued 2023 (generics available)	Brown 1994 Nature 369:756-8; Sabatini 1994 Cell 78:35-43 – PMIDs to verify		Incomplete 4E-BP1 suppression is the key limitation motivating TORKi and dual inhibitors (Choo 2008, PNAS 105:17414-9, PMC2582304)	No
Temsirolimus (CCI-779)	Allosteric mTORC1 inhibitor (rapalog; ester prodrug of rapamycin)	mTORC1, via FKBP12	Nanomolar mTORC1 inhibition via FKBP12. At micromolar concentrations shows FKBP12-independent direct mTOR kinase inhibition (IC50 ~1.76 µM)	Allosteric – FKBP12-dependent	Reversible	APPROVED – FDA 30 May 2007, EMA Nov 2007 (Torisel), intravenous, for advanced renal cell carcinoma. Pivotal ARCC trial median OS 10.9 vs 7.3 months (IFN-α)	17538086	17538086	Converted to sirolimus in vivo; same rapamycin-resistant 4E-BP1 limitation as the parent	No
Ridaforolimus (MK-8669, deforolimus, AP23573)	Allosteric mTORC1 inhibitor (rapalog; non-prodrug analogue)	mTORC1, via FKBP12	Inhibits p-S6 (IC50 ~0.2 nM) and 4E-BP1 (IC50 ~5.6 nM) in HT-1080 cells; predominantly cytostatic	Allosteric – FKBP12-dependent	Reversible	NOT APPROVED. Reached Phase III (SUCCEED, soft-tissue/bone sarcoma; oral 40 mg/day 5 of 7 days). FDA Complete Response Letter June 2012; EMA application withdrawn Nov 2012. Oral DLT stomatitis; terminal t½ ~42 h	Rivera 2011 Mol Cancer Ther 10:1059-71 – PMID to verify	18202415		No
Tacrolimus (FK506, fujimycin, FR900506)	Calcineurin inhibitor – FKBP12-binding CONTROL	Calcineurin (Ca2+/calmodulin-dependent phosphatase). Does NOT inhibit mTOR	Sub-nanomolar to low-nanomolar calcineurin inhibition as the FKBP12–FK506 complex; blocks NFAT-dependent IL-2 transcription and T-cell activation	FKBP12-dependent – the binary FKBP12–FK506 complex sterically blocks substrate access to calcineurin without contacting its catalytic site	Reversible	APPROVED – FDA 1994 (Prograf) for prophylaxis of liver, kidney and heart transplant rejection; topical (Protopic) for atopic dermatitis	7543369		CONTROL RATIONALE: shares FKBP12 binding with the rapalogs but has a completely different downstream target, isolating FKBP12 engagement from mTOR inhibition. A minority of reports describe weak indirect mTOR-pathway effects under glucolipotoxic stress – do not overweight	No
GSK621	AMPK activator – pathway CONTROL	AMPK (direct allosteric activator)	Cellular EC50 ~13–30 µM (AML lines); induces phosphorylation of AMPKα-T172, ACC-S79 and ULK1-S555. More potent in cells than A-769662	Allosteric activator	Reversible	None – preclinical research tool (acute myeloid leukaemia)	26004183		The biochemical activation constant against purified AMPK is NOT well characterised; the 13–30 µM figures are cellular and trace largely to Sujobert 2015 and vendor datasheets. Downstream AMPK activation suppresses mTORC1	No
740 Y-P (740YPDGFR, PDGFR 740Y-P)	PI3K ACTIVATOR – pathway CONTROL	p85 regulatory subunit SH2 domains (PDGFR-derived phosphotyrosine peptide fused to an Antennapedia internalisation sequence)	Working concentration ~10–50 µg/mL (~20–30 µM); mitogenic at ≥1 µg/mL, maximal ~50 µg/mL. No IC50 (activator); no per-isoform activation constant reported	Reversible peptide binding to p85 N- and C-terminal SH2 domains	Reversible	None – research tool	9790922		Mitogenic response is blocked by LY294002/wortmannin, confirming PI3K dependence. Included to confirm that pathway INHIBITION, not nonspecific perturbation, is required for pausing	No
Table S1. Small molecules used for the combinatorial screen: targets, potency, mechanism and clinical status. Compounds are ordered with the five agents carried into dose titration (Fig. 2) first, shaded. Potency values are from the primary characterisation paper for each compound; assay format (enzyme source, ATP concentration, cellular vs cell-free readout) differs between compounds, so values …
