## Supplemental Table S2 for "TorPause: Efficient Static Organ Preservation for Transplants"

### Sheet: Table S2A
T1 (~14h seeding)
	No inhibitor	INK128	GSK2126458	LY294002	BYL-719	GDC-0941	GSK2636771	NVP-BEZ235	GSK1059615	TGX-221	Wormannin	GSK621	740Y-P
No inhibitor	100	55.3	57.9	98.4	97	106.8	91	63.3	111.6	113.5	83.7	114	104.6
Rapamycin	77.7	53.5	63.7	66.1	69	79.1	49.7	58.2	45.6	59.6	64.4	66.7	64.9
Ridaforolimus	68.9	57.5	66.4	69.4	67.8	82.3	54.8	71.9	49.9	62.9	73.3	84.4	79.9
AZD8055	41.3	58.3	50.7	52.5	52.8	57.3	48	50.3	43.2	40.8	54.7	51.6	56.9
Temsirolimus	65.7	61.8	72.9	74.7	73	77.2	55.8	67.6	43.6	67.7	88.4	75.9	89.4
Tacrolimus	125.1	44.8	98.9	89.5	89.2	111.9	49.5	96.9	49	78.9	104.5	107.1	107.3
Rapalink	55	46.5	46.1	46.8	47.3	41	48.1	43	0	36.1	45.8	50.6	45.4
T4 (~90h treatment)
	No inhibitor	INK128	GSK2126458	LY294002	BYL-719	GDC-0941	GSK2636771	NVP-BEZ235	GSK1059615	TGX-221	Wormannin	GSK621	740Y-P
No inhibitor	100	1.2	1.1	98.8	82.9	87.9	100.9	1.3	93.5	97.7	110.4	100.6	93.2
Rapamycin	53.8	0.9	1.2	41.2	27.9	14.1	54.2	0.9	8.4	51.9	48.9	50.4	54.9
Ridaforolimus	57.1	1	1.1	51	37.5	11.5	59	1.2	9.4	50.7	54.4	52.8	55.1
AZD8055	0.9	1.1	1.1	1.1	1.2	1.5	1.3	1.1	1.1	1.2	1.2	1.1	1.3
Temsirolimus	66.2	0.9	1.4	48	41.8	16.1	65.1	1.1	12.5	64.9	61.5	57.8	71.9
Tacrolimus	84.8	0.8	1.1	81.2	77.8	76.4	92.8	1.2	101.9	86.2	99.9	83.3	85.8
Rapalink	1.1	0.7	1.1	1	1.2	1	1.1	1	1	1.2	1	1	0.9
T5 (~104h endTx)
	No inhibitor	INK128	GSK2126458	LY294002	BYL-719	GDC-0941	GSK2636771	NVP-BEZ235	GSK1059615	TGX-221	Wormannin	GSK621	740Y-P
No inhibitor	100	0.1	0.2	104	76.9	72.6	95.6	0.1	88.9	95.7	105.6	95.3	96.5
Rapamycin	55.9	0	0	33.3	17.5	4.9	50	0	2.3	46.9	41.5	51.2	60.8
Ridaforolimus	61.8	0	0.1	43.7	27.4	5.6	59.8	0.1	4.8	57.4	51.8	50.2	50.3
AZD8055	0	0.1	0	0.1	0.1	0	0.1	0.1	0	0	0.1	0.1	0
Temsirolimus	65.1	0.1	0	40.8	33.5	8.7	64.1	0.1	5.2	59.7	57.7	48.7	61.7
Tacrolimus	90.3	0.1	0.1	99	84.9	75.9	106	0.1	77.6	110.5	104.5	100.1	105.5
Rapalink	0.1	0	0	0	0	0.1	0	0.1	0.1	0	0	0.2	0.1
T6 (0h postwash)
	No inhibitor	INK128	GSK2126458	LY294002	BYL-719	GDC-0941	GSK2636771	NVP-BEZ235	GSK1059615	TGX-221	Wormannin	GSK621	740Y-P
No inhibitor	100	0.1	0.1	111.1	90.7	93.4	98.9	0.1	106.7	112.6	100.6	102.5	98
Rapamycin	79.1	0	0	60.4	48.1	23.8	75.9	0.1	13.1	65.6	85.4	81.4	74.1
Ridaforolimus	86.8	0.1	0	67.7	66.5	22	78.9	0.1	20.1	67.6	78.1	77.8	95.7
AZD8055	0.1	0.1	0	0.1	0	0	0	0.1	0	0	0.1	0.1	0.1
Temsirolimus	101.7	0	0	81.1	64.7	35.1	86	0.1	25	78.6	79	72.4	99.4
Tacrolimus	108.5	0.1	0.1	118.3	123	87.4	118.5	0.1	99.8	123.2	129	115.5	107.4
Rapalink	0.1	0	0	0	0.1	0.1	0	0.1	0.1	0	0	0.1	0.1
T7 (24h postwash)
	No inhibitor	INK128	GSK2126458	LY294002	BYL-719	GDC-0941	GSK2636771	NVP-BEZ235	GSK1059615	TGX-221	Wormannin	GSK621	740Y-P
No inhibitor	100	0	0.1	93.4	78.6	95.1	83.2	0.1	94	101.6	100.4	88	80.2
Rapamycin	72.7	0	0	54.8	41.3	31.8	62.5	0	16.7	65.2	84	69.9	65.1
Ridaforolimus	80.5	0	0	54	44.8	31.4	57.1	0	29.7	57.5	69.8	71.8	90.5
AZD8055	0.1	0.1	0	0.1	0	0	0.1	0	0	0	0	0.1	0
Temsirolimus	79	0.1	0	65.1	49.2	40.3	71.3	0	32.6	78.9	62.6	60.1	79
Tacrolimus	88.7	0.1	0	109.3	102.1	81.1	115	0.1	82.4	117.3	128.2	135.2	104.8
Rapalink	0.1	0	0	0	0	0	0	0.1	0	0	0	0.1	0
Table S2A tab: Combinatorial inhibitor screen in mESCs: observed confluence (related to Fig. 1C and fig. S1). Cell confluence at the T4 (~90 h) timepoint, expressed as a percentage of untreated control (colony number × colony size; lower values indicate greater growth suppression).

### Sheet: Table S2B
mTOR inhibitor \ PI3K–AKT agent	INK128	GSK2126458	LY294002	BYL-719	GDC-0941	GSK2636771	NVP-BEZ235	GSK1059615	TGX-221	Wortmannin	GSK621	740Y-P
Rapamycin	—	—	12	16.7	33.2	0.1	—	41.9	0.7	10.5	3.7	-4.8
Ridaforolimus	—	—	5.4	9.8	38.7	-1.4	—	44	5.1	8.6	4.6	-1.9
AZD8055	—	—	—	—	—	—	—	—	—	—	—	—
Temsirolimus	—	—	17.4	13.1	42.1	1.7	—	49.4	-0.2	11.6	8.8	-10.2
Tacrolimus	—	—	2.6	-7.5	-1.9	-7.2	—	-22.6	-3.4	-6.3	2	-6.8
Rapalink	—	—	—	—	—	—	—	—	—	—	—	—
Table S2B: Bliss synergy scores for T4 timepoint. Combinatorial inhibitor screen in mESCs: Bliss synergy scores at T4 (related to Fig. 1C and fig. S1). The Bliss synergy score is the excess growth suppression beyond the Bliss-independence prediction, calculated as (S_row × S_col) − S_combination on the fractional-survival scale and expressed in percentage-confluence points; positive values indica…
