## Supplemental Table S3 for "TorPause: Efficient Static Organ Preservation for Transplants"

### Sheet: Table S3A
Compound	Endpoint	Slope (%/log₁₀ dose)	R²	p
INK-128	End of treatment	−39.0	0.86	<0.0001
INK-128	End of recovery	−38.9	0.69	<0.0001
AZD8055	End of treatment	−37.6	0.8	<0.0001
AZD8055	End of recovery	−34.6	0.52	0.0008
GSK212	End of treatment	−34.9	0.85	<0.0001
GSK212	End of recovery	−32.7	0.54	0.0005
NVP-BEZ235	End of treatment	−29.2	0.54	0.0005
NVP-BEZ235	End of recovery	−26.8	0.27	0.026
RapaLink-1	End of treatment	−8.6	0.19	0.071
RapaLink-1	End of recovery	−11.1	0.23	0.045
Table S3A. Dose-response of proliferation: regression on log10 (concentration). Linear regression of proliferation (% of vehicle control) on log10(concentration), N = 3 biological replicates, six concentrations (1-1000 nM). All compounds except RapaLink-1 showed significant concentration-dependent suppression at end of treatment (day 5); RapaLink-1 suppressed proliferation maximally across all co…

### Sheet: Table S3B
Compound	Concentration	Start of recovery (% ctrl)	End of recovery (% ctrl)	Fold change	Slope (log10 %/day)	R2	p	Recovery
AZD8055	1000 nM	1.2	0.67	0.55	-0.0574	0.58	0.00022	No
AZD8055	500 nM	1.49	1.73	1.16	-0.0041	0	0.84	No
AZD8055	200 nM	21.77	65.76	3.02	0.1189	0.23	0.042	Yes
AZD8055	100 nM	73.36	97.38	1.33	0.0157	0.04	0.4	Upward trend
AZD8055	10 nM	88.74	90.77	1.02	-0.0029	0	0.83	No
AZD8055	1 nM	102.97	106.61	1.04	-0.0004	0	0.97	No
GSK212	1000 nM	2.96	11.58	3.91	0.0169	0	0.86	Upward trend
GSK212	500 nM	3.51	19.35	5.51	0.0946	0.17	0.089	Upward trend
GSK212	200 nM	35.91	84.09	2.34	0.0671	0.36	0.0086	Yes
GSK212	100 nM	65.07	101.61	1.56	0.0314	0.27	0.026	Yes
GSK212	10 nM	94.09	112.15	1.19	0.0101	0.05	0.39	Upward trend
GSK212	1 nM	98.5	110.6	1.12	0.0055	0.01	0.68	Upward trend
INK128	1000 nM	0.96	0.56	0.59	-0.0514	0.75	2.9e-06	No
INK128	500 nM	0.99	0.57	0.58	-0.0536	0.81	4e-07	No
INK128	200 nM	20.66	34.19	1.65	0.0287	0	0.83	Upward trend
INK128	100 nM	43.44	77.34	1.78	0.0611	0.24	0.039	Yes
INK128	10 nM	91.48	100.55	1.1	0.007	0.18	0.077	Upward trend
INK128	1 nM	106	106.63	1.01	-0.0003	0	0.94	No
NVP-BEZ235	1000 nM	6.3	20.43	3.24	-0.0034	0	0.98	No
NVP-BEZ235	500 nM	32.26	36.51	1.13	-0.0463	0.01	0.76	No
NVP-BEZ235	200 nM	25.91	48.65	1.88	0.0122	0	0.93	Upward trend
NVP-BEZ235	100 nM	62.7	76.43	1.22	-0.0126	0	0.93	No
NVP-BEZ235	10 nM	96.17	98.18	1.02	-0.0001	0	0.99	No
NVP-BEZ235	1 nM	99.01	98.83	1	-0.0031	0.01	0.68	No
RapaLink-1	1000 nM	1.04	0.6	0.57	-0.0549	0.64	6.6e-05	No
RapaLink-1	500 nM	1.07	0.61	0.57	-0.0548	0.67	3.1e-05	No
RapaLink-1	200 nM	1.05	0.6	0.57	-0.0548	0.66	4.3e-05	No
RapaLink-1	100 nM	1.06	0.59	0.56	-0.0576	0.64	7.4e-05	No
RapaLink-1	10 nM	3.52	11.7	3.32	-0.0046	0	0.96	No
RapaLink-1	1 nM	29.24	34.45	1.18	-0.0379	0	0.8	No
Table S3B. Recovery following washout: regression of proliferation on recovery day. Linear regression of log10(proliferation, % of vehicle control) on recovery day (Rec_d0 to Rec_d5), fitted separately for each compound and concentration; N = 3 biological replicates per timepoint. A positive slope indicates resumption of proliferation after inhibitor washout. GSK212 was the only compound with a p…
