## Supplemental Table S4 for "TorPause: Efficient Static Organ Preservation for Transplants"

### Sheet: Table S4A
Comparison	n (group 1 vs. 2)	χ²	p (raw)	p (Holm-corrected)	Significant
Control vs. INK128 200 nM	10 vs. 5	10.24	0.0014	0.0083	Yes
GSK212 200 nM vs. INK128 200 nM	5 vs. 5	8.73	0.0031	0.0156	Yes
Control vs. GSK212 200 nM	10 vs. 5	0.63	0.4292	0.9519	No
GSK212 0.2 nM vs. INK128 0.2 nM	5 vs. 5	1	0.3173	0.9519	No
GSK212 2 nM vs. INK128 2 nM	5 vs. 5	3.86	0.0495	0.1981	No
GSK212 20 nM vs. INK128 20 nM	5 vs. 5	0.43	0.5127	0.9519	No
Table S4A: Embryo survival: pairwise log-rank comparisons (related to Fig. 3, D and E). Pairwise log-rank (Mantel-Cox) tests on the embryo survival data shown in Fig. 3, D and E. P values were adjusted for six comparisons by the Holm-Bonferroni method. Observation was censored at the 6.5 DPC endpoint, the last timepoint at which all embryos were imaged. The omnibus comparison across all nine grou…

### Sheet: Table S4B
Group	n	1.5 DPC	2.5 DPC	3.5 DPC	4.5 DPC	5.5 DPC	6.5 DPC	Deaths	Censored
Control	10	100	100	100	90	90	60	4	6
INK128 0.2 nM	5	100	100	100	100	100	80	1	4
INK128 2 nM	5	100	100	100	100	100	40	3	2
INK128 20 nM	5	100	100	100	100	100	60	2	3
INK128 200 nM	5	100	100	100	60	0	0	5	0
GSK212 0.2 nM	5	100	100	100	100	100	100	0	5
GSK212 2 nM	5	100	100	100	100	100	100	0	5
GSK212 20 nM	5	100	100	100	100	100	80	1	4
GSK212 200 nM	5	100	100	100	100	100	80	1	4
Table S4B. Embryo survival: Kaplan-Meier estimates by timepoint (related to Fig. 3, D and E). Kaplan-Meier survival estimates (%) at each imaging timepoint. Control n = 10; all dose arms n = 5 (total n = 50). Censored embryos were alive at the 6.5 DPC endpoint. The same control cohort is displayed in both Fig. 3D and Fig. 3E for reference and is counted once in the analysis.

### Sheet: Table S4C
Stage	Imaging timeline (hours)
DPC 1.5	0
DPC 2.5	24
DPC 3.5	48
DPC 4.5	72
DPC 5.5	96
DPC 6.5	120
Table S4C. Embryo pausing: imaging timeline (related to Fig. 3). Mapping of developmental stage (days post-coitum) to elapsed time, from 1.5 DPC (0 h) through 6.5 DPC (120 h). Embryos were scored for viability at 24-h intervals; images were acquired continuously at 30-min intervals (movie S3).
