## Supplemental Table S5 for "TorPause: Efficient Static Organ Preservation for Transplants"

### Sheet: Table S5A
Comparison	n (group 1 vs. 2)	χ²	p (raw)	p (Holm-corrected)	Significant
Control vs. INK-128 200 nM	9 vs. 9	6.9	0.0086	0.0086	Yes
Control vs. GSK212 200 nM	9 vs. 9	9.4	0.0022	0.0043	Yes
GSK212 200 nM vs. INK-128 200 nM	9 vs. 9	13.38	0.00025	0.0008	Yes
Table S5A. Extended embryo pausing: survival statistics (related to Fig. 4B). Pairwise log-rank (Mantel-Cox) tests on the 11-day normoxic culture survival data, adjusted for three comparisons using the Holm-Bonferroni method. The omnibus comparison across all three groups (log-rank test, χ² = 20.69, df = 2, p = 3.2×10⁻⁵) is reported in the main figure legend.

### Sheet: Table S5B
Stage	Imaging timeline (hours)
DPC 2.5	0
DPC 3.5	24
DPC 4.5	48
DPC 5.5	72
DPC 6.5	96
DPC 7.5	120
DPC 8.5	144
DPC 9.5	168
DPC 10.5	192
DPC 11.0	204
Table S5B. Extended embryo pausing: imaging timeline (related to Fig. 4, A and B). Mapping of developmental stage (days post-coitum) to elapsed imaging time, from 2.5 DPC (0 h) through 11.0 DPC (204 h). Viability was scored at 24-h intervals from the complete time-lapse series (movie S4); images were acquired at 3-h intervals.
