## Supplemental Table S6 for "TorPause: Efficient Static Organ Preservation for Transplants"

### Sheet: Table S6
Temperature	Replicate	Condition	Live cells	Total cells	Viability (%)
Room temp (23±2°C)	Replicate 1	Control (−GSK)	239000	434000	55
Room temp (23±2°C)	Replicate 1	+200 nM GSK212	962000	1030000	93.7
Room temp (23±2°C)	Replicate 2	Control (−GSK)	140000	370000	37.7
Room temp (23±2°C)	Replicate 2	+200 nM GSK212	287000	354000	81.2
Room temp (23±2°C)	Replicate 3	Control (−GSK)	9180	82100	11.2
Room temp (23±2°C)	Replicate 3	+200 nM GSK212	24800	145000	17.1
4°C	Replicate 1	Control (−GSK)	120000	202000	59.3
4°C	Replicate 1	+200 nM GSK212	85800	164000	52.2
4°C	Replicate 2	Control (−GSK)	61000	201000	30.3
4°C	Replicate 2	+200 nM GSK212	112000	426000	26.3
4°C	Replicate 3	Control (−GSK)	17900	184000	9.7
4°C	Replicate 3	+200 nM GSK212	7800	161000	4.9
Table S6. Raw viability and live-cell counts for mESCs stored 3 days at room temperature (23 ±2°C) or 4°C, without or with 200 nM GSK212. Related to fig. S3. Briefly, SGE2 mESCs were seeded at 1 × 10⁵ cells per cryovial, in GMEM + 10% FBS + 2iL, and stored for 3 days in the same medium without or with 200 nM GSK212. Live and total cell counts were determined by automated counting (Nucleocounter N…
