## Supplemental Table S8 for "TorPause: Efficient Static Organ Preservation for Transplants"

### Sheet: Table S8A
Omnibus tests (one-way ANOVA, n = 3 per group)
Endpoint	Test	F	p	Significant
AST (Fig. 5B)	One-way ANOVA	1.39	0.32	No
ALT (Fig. 5C)	One-way ANOVA	0.98	0.45	No
Modified Suzuki score (Fig. 5E)	One-way ANOVA	11.06	0.0032	Yes
Table S8A. Hepatocellular injury following 5-hour ambient (23 ± 2°C) storage: omnibus tests (related to Fig. 5, B, C, and E). One-way ANOVA for AST and ALT, and one-way ANOVA with Kruskal-Wallis confirmation for the modified Suzuki score. n = 3 per group.

### Sheet: Suppl Table S8B
Pairwise comparisons for modified Suzuki score (Tukey HSD)
Comparison	Mean difference	p (Tukey)	Significant
Combination vs. Control	5.33	0.0021	Yes
GSK212 vs. Control	3.33	0.031	Yes
AP39 vs. Control	2.33	0.139	No
Combination vs. AP39	3	0.052	No
Combination vs. GSK212	2	0.225	No
GSK212 vs. AP39	1	0.721	No
Table S8B tab: Hepatocellular injury following 5-hour ambient (23 ± 2°C) storage: pairwise comparisons (related to Fig. 5, B, C, and E). Modified Suzuki score compared by Tukey HSD; the combination-versus-control difference was further confirmed by Dunn's post hoc test with Holm-Bonferroni correction (p = 0.017), and the Kruskal-Wallis omnibus was significant (H = 9.82, p = 0.020). AST and ALT sh…
