## Supplemental Table S9 for "TorPause: Efficient Static Organ Preservation for Transplants"

### Sheet: Table S9A
Omnibus tests (one-way ANOVA, n = 3 per group)
Endpoint	Test	F	p	Significant
AST (Fig. S9B)	One-way ANOVA	6.47	0.032	Yes
ALT (Fig. S9C)	One-way ANOVA	5.29	0.047	Yes
Table S9A tab: Dose-ranging of combination treatment following 18-hour storage at 4°C: omnibus tests (related to fig. S10). One-way ANOVA, n = 3 per group.

### Sheet: Table S9B
Pairwise comparisons for AST and ALT (Tukey HSD)
Endpoint	Comparison	Mean difference (U/L)	p (Tukey)	Significant
AST (Fig. S9B)	1x vs. 3x	1695	0.03	Yes
AST (Fig. S9B)	1x vs. Control	1213	0.103	No
AST (Fig. S9B)	3x vs. Control	482	0.608	No
ALT (Fig. S9C)	1x vs. 3x	1643	0.04	Yes
ALT (Fig. S9C)	1x vs. Control	839	0.294	No
ALT (Fig. S9C)	3x vs. Control	804	0.319	No
Table S9B. Dose-ranging of combination treatment following 18-hour storage at 4°C: pairwise comparisons (related to fig. S10). Tukey HSD post hoc. The 1× dose (3 µM AP39, 2 µM GSK212) produced significantly lower transaminases than the 3× dose for both AST and ALT, consistent with a biphasic dose-response; neither dose differed significantly from control at this storage temperature. n = 3 per gro…
