## Supplemental Table S10 for "TorPause: Efficient Static Organ Preservation for Transplants"

### Sheet: Table S10A
Column1	Column2
Parameter	Value
Model	Cox PH: hazard ~ GSK212 + AP39 + GSK212×AP39
Total observations (n)	16 (4 per group)
Events (deaths)	14
Censored (alive at day 14)	2
Likelihood-ratio test	χ² = 10.23, df = 3, p = 0.017
Concordance	0.88
Table S10A. Cox proportional-hazards model summary (recipient survival, related to Fig. 5F). Cox proportional-hazards model of recipient survival following orthotopic liver transplantation after 5-hour ambient (23 ± 2°C) storage. GSK212 and AP39 were entered as binary main-effect terms with their interaction (2×2 factorial over Control, AP39, GSK212, and Combination groups).

### Sheet: Table S10B
Term	coef (β)	HR = exp(β)	95% CI (HR)	z	p
GSK212	-2.01	0.13	0.02 – 0.87	-2.11	0.04
AP39	-0.26	0.77	0.19 – 3.10	-0.36	0.72
GSK212 × AP39	-0.41	0.66	0.08 – 5.56	-0.38	0.7
Table S10B. Per-term hazard ratios (recipient survival, related to Fig. 5F). Hazard ratios from the Cox model in Table S9A. HR < 1 indicates reduced mortality hazard relative to the reference (absence of that agent). GSK212 significantly reduced mortality hazard; AP39 and the GSK212×AP39 interaction were not significant at this sample size. CI, confidence interval.
